# Ultra-sensitive platelet proteome maps the O-glycosylation landscape and charts the response to thrombin dosage

**DOI:** 10.1101/2022.11.01.514776

**Authors:** Callum B. Houlahan, Yvonne Kong, Bede Johnston, Michelle Cielesh, The Huong Chau, Paul R. Coleman, Huilin Hao, Robert S. Haltiwanger, Morten Thaysen-Andersen, Freda H. Passam, Mark Larance

## Abstract

Platelet activation induces the secretion of proteins that promote platelet aggregation and inflammation. However, detailed analysis of the released platelet proteome is hampered by platelets’ tendency to pre-activate during their isolation and a lack of sensitive protocols for low abundance releasate analysis. Here we detail the most sensitive analysis to date of the platelet releasate proteome with the detection of >1,300 proteins. Unbiased scanning for post-translational modifications within releasate proteins highlighted O-glycosylation as being a major component. For the first time, we detected O-fucosylation on previously uncharacterised sites including multimerin-1 (MMRN1), a major alpha granule protein that supports platelet adhesion to collagen and is a carrier for platelet factor V. The N-terminal EMI domain of MMRN1, a key site for protein-protein interaction, was O-fucosylated at a conserved threonine within a new consensus sequence. Our data suggest that Protein O-fucosyltransferase 1 (POFUT1) is responsible for this modification. Secretion of MMRN1 was reduced in cells lacking POFUT1, supporting a key role of O-fucosylation in MMRN1 function. By comparing releasates from resting and thrombin-treated platelets, 202 proteins were found to be significantly released after high-dose thrombin stimulation. Complementary quantification of the platelet lysates identified >3,800 proteins, which confirmed the platelet origin of releasate proteins by anti-correlation analysis. Low-dose thrombin treatment yielded a smaller subset of significantly regulated proteins with fewer secretory pathway enzymes. The comprehensive platelet proteome resource provided here (larancelab.com/platelet-proteome) allows identification of novel regulatory mechanisms for drug targeting to address platelet dysfunction and thrombosis.

**Key Points:**

- High-sensitivity proteome mapping of human platelets identifies O-glycosylation of platelet proteins at key functional sites
- Platelet O-fucosyltransferase POFUT1 regulates the secretion of adhesive protein multimerin-1 (MMRN1)
