## Supplementary Table 3 for "Ultra-sensitive platelet proteome maps the O-glycosylation landscape and charts the response to thrombin dosage"

### Sheet: All identified O-glycans
Glycan #	Main precursor m/z observed	Observed residual glycan mass (M, Da)	Observed precursor charge states (z)	Observed glycan mass (M, Da)	Theoretical glycan mass (M, Da)	Delta mass (Da)	Monoisotopic precursor confirmed and EIC observed (Y/N)	RT (min)	MS/MS present (Y/N)	Proposed glycan composition	Monosaccharide composition					Match to theoretical fragmentation pattern (Y/N)	A3 (FP)				A7 (MW)				A11 (AD)				A15 (PC)				A19 (MG)				Average of all samples
											Hex (Man/ Gal/Glc)	HexNAc (GlcNAc)	dHex (Fuc)	NeuAc	Pent		AUC			Rel abundance	AUC			Rel abundance	AUC			Rel abundance	AUC			Rel abundance	AUC			Rel abundance	Relative abundance	SD
																	[M-H]-	[M-2H]2-	Total		[M-H]-	[M-2H]2-	Total		[M-H]-	[M-2H]2-	Total		[M-H]-	[M-2H]2-	Total		[M-H]-	[M-2H]2-	Total
1	327.12	308.12	-1	328.127	328.111	0.0166	Y	15.33	Y	(Hex)1(Deoxyhexose)1	1		1			Y	5074.59		5074.59	0.0304076	6067.69		6067.69	0.0381765	6893.5		6893.5	0.0158384	29767.3		29767.3	0.0799968	128721		128721	0.181583	0.0692005	0.0671961
2	445.1	426.1	-1	446.107	446.137	0.0301	Y	15.65	Y	(Hex)1(Pent)2	1				2	Y	27723.7		27723.7	0.166124	30376.6		30376.6	0.191123	55304		55304	0.127066	115277		115277	0.309796	16017.9		16017.9	0.022596	0.163341	0.104108
3a	675.16	656.16	-1	676.167	676.228	0.0603	Y	16.51	Y	(Hex)1(HexNAc)1(NeuAc)1 - isomer a	1	1		1		Y	54085.1		54085.1	0.324085	44300.9		44300.9	0.278731	195566		195566	0.44933	120020		120020	0.322542	254791		254791	0.359426	0.346823	0.0640499
3b	675.16	656.16	-1	676.167	676.228	0.0603	Y	20.44	Y	(Hex)1(HexNAc)1(NeuAc)1 - isomer b	1	1		1		Y	1690.3		1690.3	0.0101285	3434.12		3434.12	0.0216067	1089.9		1089.9	0.00250413	12884.4		12884.4	0.0346255	7248.68		7248.68	0.0102255	0.0158181	0.0125313
4	878.22	859.22	-1	879.227	879.307	0.0797	Y	18.49	Y	(Hex)1(HexNAc)2(NeuAc)1	1	2		1		Y	546.516		546.516	0.00327479	869.561		869.561	0.00547108	3856.85		3856.85	0.00886145	1373.91		1373.91	0.00369226	4557.86		4557.86	0.00642965	0.00554585	0.00225685
5	966.26	947.26	-1, -2	967.267	967.323	0.0557	Y	18.83	Y	(Hex)1(HexNAc)1(NeuAc)2	1	1		2		Y	38079.7	8960.05	47039.8	0.281868	32857.8	7454.33	40312.2	0.253635	72491.7	15773.5	88265.2	0.202797	42650.7	8141.14	50791.8	0.136498	125270	22098.3	147368	0.207888	0.216537	0.0554847
6a	1040.32	1021.32	-1	1041.33	1041.36	0.0325	Y	21.39	Y	(Hex)2(HexNAc)2(NeuAc)1 - isomer a	2	2		1		Y	2640.13		2640.13	0.01582	1220.12		1220.12	0.0076767	13007.1		13007.1	0.029885	2289.92		2289.92	0.00615394	11766		11766	0.016598	0.0152267	0.00943949
6b	1040.32	1021.32	-1	1041.33	1041.36	0.0325	Y	26.19	Y	(Hex)2(HexNAc)2(NeuAc)1 - isomer b	2	2		1		Y	1422.52		1422.52	0.0085239	2523.19		2523.19	0.0158753	4038.03		4038.03	0.00927774	2584.14		2584.14	0.00694464	8330.73		8330.73	0.0117519	0.0104747	0.00348201
7	1186.38	1167.38	-1	1187.39	1187.42	0.0304	Y	25.88	Y	(Hex)2(HexNAc)2(Deoxyhexose)1(NeuAc)1	2	2	1	1		Y	1571		1571	0.00941365	632.553		632.553	0.00397988	9356.68		9356.68	0.0214978	1070.97		1070.97	0.00287812	9363.46		9363.46	0.0132088	0.0101956	0.00757646
8	1257.4	1238.4	-1	1258.41	1258.42	0.0111	Y	22.16	Y	(Hex)1(HexNAc)1(NeuAc)3	1	1		3		Y	2443.72		2443.72	0.0146431	2708.44		2708.44	0.0170409	8339.04		8339.04	0.0191597	2567.8		2567.8	0.00690071	12629.3		12629.3	0.0178158	0.015112	0.00487493
9	1331.44	1312.44	-1, -2	1332.45	1332.46	0.0079	Y	32.69	Y	(Hex)2(HexNAc)2(NeuAc)2	2	2		2		Y	20215.8	2432.6	22648.4	0.135712	24309.4	2183.05	26492.5	0.166685	45171.5	4351.35	49522.8	0.113783	30642.3	2836.55	33478.9	0.0899713	95504	12584.4	108088	0.152477	0.131726	0.0305533
																Total	155493	11392.7	166886	1	149300	9637.38	158938	1	415114	20124.9	435239	1	361129	10977.7	372106	1	674199	34682.8	708882	1	1
****Note Glycans <300 Da will not be detected
Glycan #	Proposed glycan structure		Glycan #	Proposed glycan structure
1			6a
2			6b
3a			7
3b			8
4			9
5
